# Flower size evolution in the Southwest Pacific

**DOI:** 10.1101/2023.12.12.571326

**Authors:** Riccardo Ciarle, Kevin C. Burns, Fabio Mologni

**Affiliations:** Te Kura Mātauranga Koiora | School of Biological Sciences, Te Herenga Waka | Victoria University of Wellington, PO Box 600, Wellington, Aotearoa New Zealand; Division of BioInvasions, Global Change & Macroecology, University of Vienna, Austria

**Keywords:** Island rule, flower size, island biogeography, plant evolution, Southwest Pacific, Island syndrome

## Abstract

**Background and Aims:** Despite accelerating interest in island evolution, the general evolutionary trajectories of island flowers remain poorly understood. In particular the island rule, which posits that small organisms become larger and large organisms to become smaller after island colonization, while tested in various plant traits, has never been tested in flower size. Here, we provide the first test for the island rule in flower size for animal- and wind-pollinated flowers, and the first evidence for generalized *in-situ* evolution of flower size on islands.

**Methods:** Focusing on 10 archipelagos in the Southwest Pacific, we amassed a dataset comprising 129 independent colonization events, by pairing each island endemic to its closest mainland relative. We then tested for the island rule in flower size and for gigantism/dwarfism in floral display for animal- and wind-pollinated flowers.

**Key results:** Animal-pollinated flowers followed the island rule, while wind-pollinated flowers did not, instead showing evidence of gigantism. Results remained consistent after controlling for breeding system, mainland source pool, degree of taxonomic differentiation, taxonomic family, and island type.

**Conclusions:** While *in situ* evolution of flower size is widespread on islands in the Southwest Pacific, animal- and wind-pollinated flowers exhibited unexpected and markedly different evolutionary trajectories. Further studies are needed to understand the mechanisms behind these patterns.
