## Supplementary 1 for "Flower size evolution in the Southwest Pacific"

### Sheet: METADATA
Pair number	Island-mainland pair number
Island	Island where the species is present
Family	Taxonomic family of the species
Island species	Island endemic species
Mainland relative(s)	Closest mainland relative(s) of the island endemic species
Data source	Source from which the data was collected. Either online databases or herbaria at Te Papa Tongarewa New Zealand National Museum
Mean of identification of sister taxa	Whether the sister taxa were identified using molecular or morphological evidence
Reference	If identified through molecular evidence, the reference used to determine the closest mainland sister taxon of the island endemic

### Sheet: Data
Pair number	Island	Family	Island species	Mainland relative(s)	Data source	Mean of identification of sister taxa	Reference
1	Chatham	Aizoaceae	Disphyma papillatum	Disphyma australe subsp. australe, clavellatum	Online databases	Phylogenetic evidence	Heenan, P. B., Mitchell, A. D., De Lange, P. J., Keeling, J., & Paterson, A. M. (2010). Late-Cenozoic origin and diversification of Chatham Islands endemic plant species revealed by analyses of DNA sequence data. New Zealand Journal of Botany, 48(2), 83-136.
2	Kermadec	Aizoaceae	Disphyma australe subsp. stricticaule	Disphyma australe subsp. australe	Online databases	Morphological evidence	New Zealand Plant Conservation Network
3	Norfolk	Amaranthaceae	Achyranthes arborescens/margaretarum	Achyranthes aspera, bidentata	Online databases	Morphological evidence	Flora of Australia. Volume 49. Oceanic islands 1.
4	Chatham	Apiaceae	Aciphylla dieffenbachii/traversii	Aciphylla aurea, kirkii, horrida, crenulata, colensoi, squarrosa	Herbaria	Phylogenetic evidence	Radford, E. A., Watson, M. F., & Preston, J. (2001). Phylogenetic relationships of species of Aciphylla (Apiaceae, subfamily Apioideae) and related genera using molecular, morphological, and combined data sets. New Zealand Journal of Botany, 39(2), 183-208.
5	Macquarie	Apiaceae	Azorella macquariensis	Azorella selago	Online databases	Phylogenetic evidence	Plunkett, G. M., & Nicolas, A. N. (2017). Assessing Azorella (Apiaceae) and its allies: Phylogenetics and a new classification. Brittonia, 69, 31-61.
6	Lord Howe	Apiaceae	Apium prostratum subsp. howense	Apium prostratum subsp. prostratum	Online databases	Morphological evidence	New South Wales Flora Online
7	Snares	Apiaceae	Anisotome acutifolia	Anisotome lyallii	Herbaria	Morphological evidence	New Zealand Plant Conservation Network
8	Antipodes	Apiaceae	Anisotome antipoda	Anisotome lyallii	Herbaria	Morphological evidence	New Zealand Plant Conservation Network
9	Lord Howe	Apocynaceae	Alyxia squamulosa	Alyxia buxifolia	Online databases	Morphological evidence	Flora of New South Wales online
10	Lord Howe	Apocynaceae	Marsdenia tubulosa	Marsdenia pleiadenia, flavescens, lloydii, rostrata, australis	Online databases	Morphological evidence	Flora of Australia. Volume 49. Oceanic islands 1.
11	Lord Howe	Apocynaceae	Parsonsia howeana	Parsonsia lilacina, fulva, rotata, straminea, purpurescens	Online databases	Morphological evidence	Flora of Australia. Volume 49. Oceanic islands 1.
12	Chatham	Araliaceae	Pseudopanax chathamicus	Pseudopnax crassifolium	Herbaria	Phylogenetic evidence	Perrie, L. R., & Shepherd, L. D. (2009). Reconstructing the species phylogeny of Pseudopanax (Araliaceae), a genus of hybridising trees. Molecular Phylogenetics and Evolution, 52(3), 774-783.
13	Norfolk	Araliaceae	Meryta angustifolia/latifolia	Meryta rivularis	Online databases	Morphological evidence	Flora of Australia. Volume 49. Oceanic islands 1.
14	Three Kings	Araliaceae	Meryta sinclairii	Meryta balansae, coriacea, schizolaena, oxylaena	Online databases	Phylogenetic evidence	Tronchet, F., Plunkett, G. M., Jérémie, J., & Lowry, P. P. (2005). Monophyly and major clades of Meryta (Araliaceae). Systematic Botany, 30(3), 657-670.
15	Kermadec	Araliaceae	Pseudopanax kermadecensis	Pseudopnax arboreus	Herbaria	Phylogenetic evidence	Perrie, L. R., & Shepherd, L. D. (2009). Reconstructing the species phylogeny of Pseudopanax (Araliaceae), a genus of hybridising trees. Molecular Phylogenetics and Evolution, 52(3), 774-783.
16	Lord Howe	Arecaceae	Howea belmoreana/forsteriana	Laccospadix australasicus	Herbaria	Phylogenetic evidence	Papadopulos, A. S., Baker, W. J., Crayn, D., Butlin, R. K., Kynast, R. G., Hutton, I., & Savolainen, V. (2011). Speciation with gene flow on Lord Howe Island. Proceedings of the National Academy of Sciences, 108(32), 13188-13193.
17	Norfolk	Arecaceae	Rhopalostylis baueri	Rhopalostylis sapida	Herbaria	Morphological evidence	New Zealand Plant Conservation Network
18	Lord Howe	Arecaceae	Hedyscepe canterburyana	Rhopalostylis sapida	Herbaria	Phylogenetic evidence	Papadopulos, A. S., Baker, W. J., Crayn, D., Butlin, R. K., Kynast, R. G., Hutton, I., & Savolainen, V. (2011). Speciation with gene flow on Lord Howe Island. Proceedings of the National Academy of Sciences, 108(32), 13188-13193.
19	Chatham	Argophyllaceae	Corokia macrocarpa	Corokia cotoneaster	Online databases	Phylogenetic evidence	Maurin, K. J., & Smissen, R. D. (2022). A dated phylogeny of Argophyllaceae (Asterales) is consistent with spread by long-distance dispersal. New Zealand Journal of Botany, 60(1), 27-44.
20	Lord Howe	Argophyllaceae	Corokia carpodetoides	Corokia cotoneaster, buddleioides	Online databases	Phylogenetic evidence	Maurin, K. J., & Smissen, R. D. (2022). A dated phylogeny of Argophyllaceae (Asterales) is consistent with spread by long-distance dispersal. New Zealand Journal of Botany, 60(1), 27-44.
21	Chatham	Asteliaceae	Astelia chathamica	Astelia fragrans	Online databases	Phylogenetic evidence	Birch, J. L., Keeley, S. C., & Morden, C. W. (2012). Molecular phylogeny and dating of Asteliaceae (Asparagales): Astelia sl evolution provides insight into the Oligocene history of New Zealand. Molecular Phylogenetics and Evolution, 65(1), 102-115.
22	Antipodes	Asteraceae	Senecio antipodus	Senecio sterquilinus, carnulosus	Online databases	Phylogenetic evidence	Liew, C. S., Memory, A. E., Ortiz-Barrientos, D., Lange, P. J. D., & Pelser, P. B. (2018). The delimitation and evolutionary history of the Australasian Lautusoid group of Senecio (Asteraceae: Senecioneae). Taxon, 67(1), 130-148.
23	Chatham	Asteraceae	Leptinella featherstonii	Leptinella pyrethrifolia	Online databases	Phylogenetic evidence	Himmelreich, S., Breitwieser, I., & Oberprieler, C. (2012). Phylogeny, biogeography, and evolution of sex expression in the southern hemisphere genus Leptinella (Compositae, Anthemideae). Molecular Phylogenetics and Evolution, 65(2), 464-481.
24	Chatham	Asteraceae	Macrolearia chathamica/semidentata	Macrolearia colensoi	Online databases	Phylogenetic evidence	Nicol, D. A., Saldivia, P., Summerfield, T. C., Heads, M., Lord, J. M., Khaing, E. P., & Larcombe, M. J. (2024). Phylogenomics and morphology of Celmisiinae (Asteraceae: Astereae): Taxonomic and evolutionary implications. Molecular Phylogenetics and Evolution, 195, 108064.
25	Chatham	Asteraceae	Olearia telmatica/traversiorum	Olearia virgata	Online databases	Phylogenetic evidence	Nicol, D. A., Saldivia, P., Summerfield, T. C., Heads, M., Lord, J. M., Khaing, E. P., & Larcombe, M. J. (2024). Phylogenomics and morphology of Celmisiinae (Asteraceae: Astereae): Taxonomic and evolutionary implications. Molecular Phylogenetics and Evolution, 195, 108064.
26	Chatham	Asteraceae	Senecio radiolatus	Senecio sterquilinus, carnulosus	Online databases	Phylogenetic evidence	Heenan, P. B., Mitchell, A. D., De Lange, P. J., Keeling, J., & Paterson, A. M. (2010). Late-Cenozoic origin and diversification of Chatham Islands endemic plant species revealed by analyses of DNA sequence data. New Zealand Journal of Botany, 48(2), 83-136.
27	Chatham	Asteraceae	Sonchus grandiflorus	Sonchus novae-zelandiae	Online databases	Phylogenetic evidence	Heenan, P. B., Mitchell, A. D., De Lange, P. J., Keeling, J., & Paterson, A. M. (2010). Late-Cenozoic origin and diversification of Chatham Islands endemic plant species revealed by analyses of DNA sequence data. New Zealand Journal of Botany, 48(2), 83-136.
28	Kermadec	Asteraceae	Senecio kermadecensis	Senecio minimus, odoratus	Online databases	Phylogenetic evidence	Liew, C. S., Memory, A. E., Ortiz-Barrientos, D., Lange, P. J. D., & Pelser, P. B. (2018). The delimitation and evolutionary history of the Australasian Lautusoid group of Senecio (Asteraceae: Senecioneae). Taxon, 67(1), 130-148.
29	Kermadec	Asteraceae	Senecio esperensis	Senecio carnosulus	Online databases	Phylogenetic evidence	Liew, C. S., Memory, A. E., Ortiz-Barrientos, D., Lange, P. J. D., & Pelser, P. B. (2018). The delimitation and evolutionary history of the Australasian Lautusoid group of Senecio (Asteraceae: Senecioneae). Taxon, 67(1), 130-148.
30	Lord Howe	Asteraceae	Brachyscome segmentosa	Brachyscome diversifolia	Online databases	Morphological evidence	Flora of Australia series
31	Lord Howe	Asteraceae	Olearia ballii	Olearia floribunda, ramosissima	Online databases	Phylogenetic evidence	Papadopulos, A. S., Baker, W. J., Crayn, D., Butlin, R. K., Kynast, R. G., Hutton, I., & Savolainen, V. (2011). Speciation with gene flow on Lord Howe Island. Proceedings of the National Academy of Sciences, 108(32), 13188-13193.
32	Lord Howe	Asteraceae	Olearia mooneyi	Olearia argophylla	Online databases	Phylogenetic evidence	Papadopulos, A. S., Baker, W. J., Crayn, D., Butlin, R. K., Kynast, R. G., Hutton, I., & Savolainen, V. (2011). Speciation with gene flow on Lord Howe Island. Proceedings of the National Academy of Sciences, 108(32), 13188-13193.
33	Lord Howe	Asteraceae	Olearia elliptica subsp. praetermissa	Olearia elliptica subsp. elliptica	Online databases	Phylogenetic evidence	Flora of Australia. Volume 49. Oceanic islands 1.
34	Norfolk	Asteraceae	Senecio australis/hooglandii	Senecio spathulatus	Online databases	Phylogenetic evidence	Liew, C. S., Memory, A. E., Ortiz-Barrientos, D., Lange, P. J. D., & Pelser, P. B. (2018). The delimitation and evolutionary history of the Australasian Lautusoid group of Senecio (Asteraceae: Senecioneae). Taxon, 67(1), 130-148.
35	Three Kings	Asteraceae	Brachyglottis arborescens	Brachyglottis repanda	Online databases	Morphological evidence	New Zealand Plant Conservation Network
36	Chatham	Asteraceae	Brachyglottis huntii	Brachyglottis cassinioides	Herbaria	Phylogenetic evidence	Heenan, P. B., Mitchell, A. D., De Lange, P. J., Keeling, J., & Paterson, A. M. (2010). Late-Cenozoic origin and diversification of Chatham Islands endemic plant species revealed by analyses of DNA sequence data. New Zealand Journal of Botany, 48(2), 83-136.
37	Antipodes	Asteraceae	Abrotanella spathulata	Abrotanella rostrata, incospicua	Herbaria	Phylogenetic evidence	Wagstaff, S. J., Breitwieser, I., & Swenson, U. (2006). Origin and relationships of the austral genus Abrotanella (Asteraceae) inferred from DNA sequences. Taxon, 55(1), 95-106.
38	Campbell	Asteraceae	Abrotanella rosulata	Abrotanella rostrata, incospicua	Herbaria	Phylogenetic evidence	Wagstaff, S. J., Breitwieser, I., & Swenson, U. (2006). Origin and relationships of the austral genus Abrotanella (Asteraceae) inferred from DNA sequences. Taxon, 55(1), 95-106.
39	Campbell	Boraginaceae	Myosotis antarctica	Myosotis pygmaea	Online databases	Phylogenetic evidence	Meudt, H. M., Prebble, J. M., & Lehnebach, C. A. (2015). Native New Zealand forget-me-nots (Myosotis, Boraginaceae) comprise a Pleistocene species radiation with very low genetic divergence. Plant Systematics and Evolution, 301, 1455-1471.
40	Chatham	Boraginaceae	Myosotidium hortensia	Myosotis pygmaea, eximia, goyenii, elderi, macrantha	Online databases	Morphological evidence	New Zealand Plant Conservation Network
41	Campbell	Brassicaceae	Cardamine subcarnosa	Cardamine corymbosa, forsteri	Herbaria	Morphological evidence	New Zealand Plant Conservation Network
42	Lord Howe	Cannabaceae	Celtis conferta subsp. amblyphylla	Celtis conferta subsp. conferta	Online databases	Phylogenetic evidence	Flora of Australia. Volume 49. Oceanic islands 1.
43	Norfolk	Capparaceae	Capparis nobilis	Capparis arborea	Online databases	Morphological evidence	Flora of Australia. Volume 49. Oceanic islands 1.
44	Antipodes	Caryophyllaceae	Stellaria decipiens var. angustata	Stellaria decipiens var. decipiens	Herbaria	Phylogenetic evidence	New Zealand Plant Conservation Network
45	Chatham	Cyperaceae	Carex ventosa	Carex trifida	Online databases	Morphological evidence	New Zealand Plant Conservation Network
46	Kermadec	Cyperaceae	Carex kermadecensis	Carex spinirostris, forsteri	Online databases	Morphological evidence	New Zealand Plant Conservation Network
47	Three Kings	Cyperaceae	Carex elingamita	Carex spinirostris, forsteri	Online databases	Morphological evidence	New Zealand Plant Conservation Network
48	Chatham	Cyperaceae	Carex chathamica	Carex trifida	Online databases	Morphological evidence	New Zealand Plant Conservation Network
49	Lord Howe	Elaeocarpaceae	Elaeocarpus costatus	Elaeocarpus obovatus, holopetalus, grandis, reticulatus	Online databases	Morphological evidence	Flora of Australia. Volume 49. Oceanic islands 1.
50	Chatham	Ericaceae	Leptecophylla robusta	Leptecophylla juniperina	Online databases	Phylogenetic evidence	Heenan, P. B., Mitchell, A. D., De Lange, P. J., Keeling, J., & Paterson, A. M. (2010). Late-Cenozoic origin and diversification of Chatham Islands endemic plant species revealed by analyses of DNA sequence data. New Zealand Journal of Botany, 48(2), 83-136.
51	Chatham	Ericaceae	Dracophyllum arboreum	Dracophyllum filifolium, acerosum, densum, kirkii, muscoides	Online databases	Phylogenetic evidence	Heenan, P. B., Mitchell, A. D., De Lange, P. J., Keeling, J., & Paterson, A. M. (2010). Late-Cenozoic origin and diversification of Chatham Islands endemic plant species revealed by analyses of DNA sequence data. New Zealand Journal of Botany, 48(2), 83-136.
52	Lord Howe	Ericaceae	Dracophyllum fitzgeraldii	Dracophyllum oceanicum	Online databases	Phylogenetic evidence	Wagstaff, S. J., Dawson, M. I., Venter, S., Munzinger, J., Crayn, D. M., Steane, D. A., & Lemson, K. L. (2010). Origin, diversification, and classification of the Australasian genus Dracophyllum (Richeeae, Ericaceae) 1. Annals of the Missouri Botanical Garden, 97(2), 235-258.
53	Norfolk	Euphorbiaceae	Euphorbia norfolkiana	Euphorbia boophthona, plumerioides, sarcostemmoides	Online databases	Phylogenetic evidence	Dorsey, B. L., Haevermans, T., Aubriot, X., Morawetz, J. J., Riina, R., Steinmann, V. W., & Berry, P. E. (2013). Phylogenetics, morphological evolution, and classification of Euphorbia subgenus Euphorbia. Taxon, 62(2), 291-315.
54	Kermadec	Euphorbiaceae	Homalanthus polyandrus	Homalanthus populifolius	Herbaria	Morphological evidence	Allan, H. H. (1961). Flora of New Zealand.
55	Lord Howe	Fabaceae	Carmichaelia exsul	Carmichaelia carmichaeliae	Online databases	Morphological evidence	Flora of Australia. Volume 49. Oceanic islands 1.
56	Antipodes	Gentianaceae	Gentianella antipoda	Gentianella lineata, saxosa, bellidifolia	Online databases	Morphological evidence	New Zealand Plant Conservation Network
57	Auckland	Gentianaceae	Gentianella cerina/concinna	Gentianella lineata, saxosa, bellidifolia	Online databases	Morphological evidence	New Zealand Plant Conservation Network
58	Campbell	Gentianaceae	Gentianella antarctica	Gentianella lineata, saxosa, bellidifolia	Online databases	Morphological evidence	New Zealand Plant Conservation Network
59	Chatham	Gentianaceae	Gentianella chathamica subsp. chathamica	Gentianella chathamica subsp. nemorosa	Online databases	Phylogenetic evidence	New Zealand Plant Conservation Network
60	Chatham	Geraniaceae	Geranium traversii	Geranium sessiflorum, brevicaule	Online databases	Phylogenetic evidence	Heenan, P. B., Mitchell, A. D., De Lange, P. J., Keeling, J., & Paterson, A. M. (2010). Late-Cenozoic origin and diversification of Chatham Islands endemic plant species revealed by analyses of DNA sequence data. New Zealand Journal of Botany, 48(2), 83-136.
61	Lord Howe	Gesneriaceae	Negria rhabdothamnoides	Depanthus pubescens, glaber; Fieldia australis	Online databases	Phylogenetic evidence	Papadopulos, A. S., Baker, W. J., Crayn, D., Butlin, R. K., Kynast, R. G., Hutton, I., & Savolainen, V. (2011). Speciation with gene flow on Lord Howe Island. Proceedings of the National Academy of Sciences, 108(32), 13188-13193.
62	Lord Howe	Juncaceae	Luzula longiflora	Luzula meridionalis, flaccida, ovata, modesta	Online databases	Morphological evidence	Flora of Australia. Volume 49. Oceanic islands 1.
63	Lord Howe	Loganiaceae	Geniostoma huttonii/petiolosum	Geniostoma ligustrifolium	Online databases	Morphological evidence	Flora of Australia. Volume 49. Oceanic islands 1.
64	Chatham	Malvaceae	Plagianthus regius subsp. chathamicus	Plagianthus regius subsp. regius	Online databases	Phylogenetic evidence	New Zealand Plant Conservation Network
65	Norfolk	Malvaceae	Ungeria floribunda	Reevesia thysoidea	Online databases	Phylogenetic evidence	Nyffeler, R., & Baum, D. A. (2000). Phylogenetic relationships of the durians (Bombacaceae-Durioneae or/Malvaceae/Helicteroideae/Durioneae) based on chloroplast and nuclear ribosomal DNA sequences. Plant Systematics and Evolution, 224, 55-82.
66	Norfolk	Malvaceae	Abutilon julianae	Abutilon fraseri, tubulosum, oxycarpum, macrum	Online databases	Morphological evidence	Flora of Australia. Volume 49. Oceanic islands 1.
67	Lord Howe	Meliaceae	Didymocheton pachyphyllus	Didymocheton macranthus	Online databases	Phylogenetic evidence	Holzmeyer, L., Hauenschild, F., Mabberley, D. J., & Muellner‐Riehl, A. N. (2021). Confirmed polyphyly, generic recircumscription and typification of Dysoxylum (Meliaceae), with revised disposition of currently accepted species. Taxon, 70(6), 1248-1272.
68	Three Kings	Moraceae	Streblus smithii	Streblus heterophyllus, banksii	Herbaria	Morphological evidence	New Zealand Plant Conservation Network
69	Lord Howe	Moraceae	Trophis scandens subsp. megacarpa	Trophis scandens subsp. scandens	Online databases	Phylogenetic evidence	Flora of Australia. Volume 49. Oceanic islands 1.
70	Kermadec	Myrtaceae	Metrosideros kermadecensis	Metrosideros excelsa	Online databases	Phylogenetic evidence	Papadopulos, A. S., Baker, W. J., Crayn, D., Butlin, R. K., Kynast, R. G., Hutton, I., & Savolainen, V. (2011). Speciation with gene flow on Lord Howe Island. Proceedings of the National Academy of Sciences, 108(32), 13188-13193.
71	Lord Howe	Myrtaceae	Metrosideros nervulosa/sclerocarpa	Metrosideros excelsa	Online databases	Phylogenetic evidence	Papadopulos, A. S., Baker, W. J., Crayn, D., Butlin, R. K., Kynast, R. G., Hutton, I., & Savolainen, V. (2011). Speciation with gene flow on Lord Howe Island. Proceedings of the National Academy of Sciences, 108(32), 13188-13193.
72	Lord Howe	Myrtaceae	Leptospermum polygalifolium subsp. howense	Leptospermum polygalifolium subsp. polygalifoium	Online databases	Phylogenetic evidence	New Zealand Plant Conservation Network
73	Lord Howe	Myrtaceae	Melaleuca howeana	Melaleuca ericifolia	Online databases	Phylogenetic evidence	Ladiges, P. Y., McFadden, G. I., Middleton, N., Orlovich, D. A., Treloar, N., & Udovicic, F. (1999). Phylogeny of Melaleuca, Callistemon, and related genera of the Beaufortia suballiance (Myrtaceae) based on 5S and ITS‐1 spacer regions of nrDNA. Cladistics, 15(2), 151-172.
74	Lord Howe	Myrtaceae	Syzygium fullagarii	Syzygium arboreum, multipetalum, kuebiniense, maire	Online databases	Phylogenetic evidence	Biffin, E., Craven, L. A., Crisp, M. D., & Gadek, P. A. (2006). Molecular systematics of Syzygium and allied genera (Myrtaceae): evidence from the chloroplast genome. Taxon, 55(1), 79-94.
75	Macquarie	Orchidaceae	Corybas sulcatus	Corybas dienemus	Herbaria	Morphological evidence	New Zealand Plant Conservation Network
76	Norfolk	Pandanaceae	Freycinetia banskii subsp. baueriana	Freycinetia banskii	Herbaria	Morphological evidence	Flora of Australia. Volume 49. Oceanic islands 1.
77	Lord Howe	Pandanaceae	Pandanus forsteri	Pandanus whitmeeanus	Online databases	Phylogenetic evidence	Gallaher, T., Callmander, M. W., Buerki, S., & Keeley, S. C. (2015). A long distance dispersal hypothesis for the Pandanaceae and the origins of the Pandanus tectorius complex. Molecular phylogenetics and evolution, 83, 20-32.
78	Three Kings	Pennantiaceae	Pennantia baylisiana	Pennantia corymbosa	Online databases	Phylogenetic evidence	Maurin, K. J. (2020). A dated phylogeny of the genus Pennantia (Pennantiaceae) based on whole chloroplast genome and nuclear ribosomal 18S–26S repeat region sequences. PhytoKeys, 155, 15.
79	Norfolk	Pennantiaceae	Pennantia endlicheri	Pennantia corymbosa	Online databases	Phylogenetic evidence	Maurin, K. J. (2020). A dated phylogeny of the genus Pennantia (Pennantiaceae) based on whole chloroplast genome and nuclear ribosomal 18S–26S repeat region sequences. PhytoKeys, 155, 15.
80	Lord Howe	Piperaceae	Piper hooglandii	Piper excelsum subsp. excelsum	Herbaria	Phylogenetic evidence	Papadopulos, A. S., Baker, W. J., Crayn, D., Butlin, R. K., Kynast, R. G., Hutton, I., & Savolainen, V. (2011). Speciation with gene flow on Lord Howe Island. Proceedings of the National Academy of Sciences, 108(32), 13188-13193.
81	Kermadec	Piperaceae	Piper excelsum subsp. psittacorum	Piper excelsum subsp. excelsum	Herbaria	Phylogenetic evidence	New Zealand Plant Conservation Network
82	Three Kings	Piperaceae	Piper melchior	Piper excelsum subsp. excelsum	Herbaria	Phylogenetic evidence	Papadopulos, A. S., Baker, W. J., Crayn, D., Butlin, R. K., Kynast, R. G., Hutton, I., & Savolainen, V. (2011). Speciation with gene flow on Lord Howe Island. Proceedings of the National Academy of Sciences, 108(32), 13188-13193.
83	Three Kings	Pittosporaceae	Pittosporum fairchildii	Pittosporum umbellatum, crassifolium, virgatum	Online databases	Phylogenetic evidence	Maurin, K. J., Smissen, R. D., & Lusk, C. H. (2022). A dated phylogeny shows Plio‐Pleistocene climates spurred evolution of antibrowsing defences in the New Zealand flora. New Phytologist, 233(1), 546-554.
84	Lord Howe	Pittosporaceae	Pittosporum erioloma	Pittosporum tenuifolium	Online databases	Phylogenetic evidence	Maurin, K. J., Smissen, R. D., & Lusk, C. H. (2022). A dated phylogeny shows Plio‐Pleistocene climates spurred evolution of antibrowsing defences in the New Zealand flora. New Phytologist, 233(1), 546-554.
85	Norfolk	Pittosporaceae	Pittosporum bracteolatum	Pittosporum revolutum	Online databases	Phylogenetic evidence	Maurin, K. J., Smissen, R. D., & Lusk, C. H. (2022). A dated phylogeny shows Plio‐Pleistocene climates spurred evolution of antibrowsing defences in the New Zealand flora. New Phytologist, 233(1), 546-554.
86	Chatham	Plantaginaceae	Veronica chathamica/dieffenbachii/barkeri	Veronica baylyi	Online databases	Phylogenetic evidence	Thomas, A. E., Igea, J., Meudt, H. M., Albach, D. C., Lee, W. G., & Tanentzap, A. J. (2021). Using target sequence capture to improve the phylogenetic resolution of a rapid radiation in New Zealand Veronica. American journal of botany, 108(7), 1289-1306.
87	Kermadec	Plantaginaceae	Veronica breviracemosa	Veronica pubescens subsp. pubescens, adamsii	Online databases	Phylogenetic evidence	Thomas, A. E., Igea, J., Meudt, H. M., Albach, D. C., Lee, W. G., & Tanentzap, A. J. (2021). Using target sequence capture to improve the phylogenetic resolution of a rapid radiation in New Zealand Veronica. American journal of botany, 108(7), 1289-1306.
88	Three Kings	Plantaginaceae	Veronica insularis	Veronica townsonii	Online databases	Phylogenetic evidence	Thomas, A. E., Igea, J., Meudt, H. M., Albach, D. C., Lee, W. G., & Tanentzap, A. J. (2021). Using target sequence capture to improve the phylogenetic resolution of a rapid radiation in New Zealand Veronica. American journal of botany, 108(7), 1289-1306.
89	Lord Howe	Plantaginaceae	Plantago hedleyi	Plantago debilis	Online databases	Morphological evidence	New South Wales Flora Online
90	Auckland	Plantaginaceae	Plantago aucklandica	Plantago lanigera	Online databases	Phylogenetic evidence	Tay, M. L., Meudt, H. M., Garnock-Jones, P. J., & Ritchie, P. A. (2010). Testing species limits of New Zealand Plantago (Plantaginaceae) using internal transcribed spacer (ITS) DNA sequences. New Zealand Journal of Botany, 48(3-4), 205-224.
91	Auckland	Plantaginaceae	Callitriche aucklandica	Callitriche muelleri, petriei	Herbaria	Morphological evidence	New Zealand Plant Conservation Network
92	Macquarie	Plantaginaceae	Callitriche antarctica	Callitriche muelleri, petriei	Herbaria	Morphological evidence	New Zealand Plant Conservation Network
93	Chatham	Plantaginaceae	Callitriche chathamensis	Callitriche petriei	Herbaria	Morphological evidence	New Zealand Plant Conservation Network
94	Auckland	Poaceae	Poa incrassata	Poa buchananii	Online databases	Morphological evidence	New Zealand Plant Conservation Network
95	Chatham	Poaceae	Poa chathamica	Poa xenica	Online databases	Morphological evidence	New Zealand Plant Conservation Network
96	Chatham	Poaceae	Festuca coxii	Festuca luciarum	Online databases	Phylogenetic evidence	Heenan, P. B., Mitchell, A. D., De Lange, P. J., Keeling, J., & Paterson, A. M. (2010). Late-Cenozoic origin and diversification of Chatham Islands endemic plant species revealed by analyses of DNA sequence data. New Zealand Journal of Botany, 48(2), 83-136.
97	Chatham	Poaceae	Austroderia turbaria	Austroderia splendens	Online databases	Morphological evidence	New Zealand Plant Conservation Network
98	Kermadec	Poaceae	Cenchrus caliculatus	Cenchrus setaceus	Online databases	Phylogenetic evidence	Chemisquy, M. A., Giussani, L. M., Scataglini, M. A., Kellogg, E. A., & Morrone, O. (2010). Phylogenetic studies favour the unification of Pennisetum, Cenchrus and Odontelytrum (Poaceae): a combined nuclear, plastid and morphological analysis, and nomenclatural combinations in Cenchrus. Annals of Botany, 106(1), 107-130.
99	Auckland	Poaceae	Poa litorosa	Poa cita	Online databases	Morphological evidence	New Zealand Plant Conservation Network
100	Kermadec	Poaceae	Poa polyphylla	Poa cita	Online databases	Morphological evidence	New Zealand Plant Conservation Network
101	Macquarie	Poaceae	Puccinellia macquariensis	Puccinellia walkeri	Online databases	Morphological evidence	Allan, H. H. (1961). Flora of New Zealand.
102	Kermadec	Poaceae	Imperata cheesemanii	Imperata conferta	Herbaria	Phylogenetic evidence	Cordobés, F. M., Robbiati, F. O., Anton, A. M., & Scrivanti, L. R. (2021). Phylogeny, evolution and ecological speciation analyses of Imperata (Poaceae: Andropogoneae) in the Neotropics. Systematics and Biodiversity, 19(6), 526-543.
103	Chatham	Primulaceae	Myrsine chathamica/coxii	Myrsine divaricata, argentea, australis	Online databases	Phylogenetic evidence	Heenan, P. B., Mitchell, A. D., De Lange, P. J., Keeling, J., & Paterson, A. M. (2010). Late-Cenozoic origin and diversification of Chatham Islands endemic plant species revealed by analyses of DNA sequence data. New Zealand Journal of Botany, 48(2), 83-136.
104	Kermadec	Primulaceae	Myrsine kermadecensis	Myrsine divaricata, argentea, australis	Online databases	Phylogenetic evidence	Stöckler, K. (2001). Origins and evolution of the New Zealand forest flora: a molecular phylogenetic approach: a thesis presented in partial fulfilment of the requirements for the degree of Doctor of Philosophy in Plant Biology at Massey University, Palmerston North, New Zealand (Doctoral dissertation, Massey University).
105	Lord Howe	Primulaceae	Myrsine platystigma	Myrsine faberi	Online databases	Phylogenetic evidence	Papadopulos, A. S., Baker, W. J., Crayn, D., Butlin, R. K., Kynast, R. G., Hutton, I., & Savolainen, V. (2011). Speciation with gene flow on Lord Howe Island. Proceedings of the National Academy of Sciences, 108(32), 13188-13193.
106	Lord Howe	Primulaceae	Myrsine mccomishii	Myrsine divaricata, australis, salicina	Online databases	Phylogenetic evidence	Papadopulos, A. S., Baker, W. J., Crayn, D., Butlin, R. K., Kynast, R. G., Hutton, I., & Savolainen, V. (2011). Speciation with gene flow on Lord Howe Island. Proceedings of the National Academy of Sciences, 108(32), 13188-13193.
107	Three Kings	Primulaceae	Myrsine oliveri	Myrsine divaricata	Online databases	Phylogenetic evidence	Appelhans, M. S., Paetzold, C., Wood, K. R., & Wagner, W. L. (2020). RADseq resolves the phylogeny of Hawaiian Myrsine (Primulaceae) and provides evidence for hybridization. Journal of Systematics and Evolution, 58(6), 823-840.
108	Three Kings	Primulaceae	Elingamita johnsonii	Myrsine divaricata, australis, argentea	Online databases	Morphological evidence	New Zealand Plant Conservation Network
109	Chatham	Restionaceae	Sporadanthus traversii	Sporadanthus ferrugineus	Online databases	Phylogenetic evidence	Heenan, P. B., Mitchell, A. D., De Lange, P. J., Keeling, J., & Paterson, A. M. (2010). Late-Cenozoic origin and diversification of Chatham Islands endemic plant species revealed by analyses of DNA sequence data. New Zealand Journal of Botany, 48(2), 83-136.
110	Chatham	Rubiaceae	Coprosma propinqua var. martinii	Coprosma propinqua var. propinqua	Online databases	Phylogenetic evidence	Cantley, J. T., Markey, A. S., Swenson, N. G., & Keeley, S. C. (2016). Biogeography and evolutionary diversification in one of the most widely distributed and species rich genera of the Pacific. AoB Plants, 8, plw043.
111	Lord Howe	Rubiaceae	Coprosma huttoniana/putida	Coprosma hirtella	Online databases	Phylogenetic evidence	Cantley, J. T., Markey, A. S., Swenson, N. G., & Keeley, S. C. (2016). Biogeography and evolutionary diversification in one of the most widely distributed and species rich genera of the Pacific. AoB Plants, 8, plw043.
112	Lord Howe	Rubiaceae	Coprosma inopinata/lanceolaris	Coprosma perpusilla, cheesemani, rhamnoides	Online databases	Phylogenetic evidence	Cantley, J. T., Markey, A. S., Swenson, N. G., & Keeley, S. C. (2016). Biogeography and evolutionary diversification in one of the most widely distributed and species rich genera of the Pacific. AoB Plants, 8, plw043.
113	Lord Howe	Rubiaceae	Coprosma pilosa	Coprosma pedicellata	Online databases	Phylogenetic evidence	Cantley, J. T., Markey, A. S., Swenson, N. G., & Keeley, S. C. (2016). Biogeography and evolutionary diversification in one of the most widely distributed and species rich genera of the Pacific. AoB Plants, 8, plw043.
114	Lord Howe	Rubiaceae	Atractocarpus stipularis	Atractocarpus hirtus, merikin, fitzalanii	Online databases	Phylogenetic evidence	Mouly, A., Barrabé, L., & Bruy, D. (2021). Molecular phylogeny of Atractocarpus (Rubiaceae): taxonomic implications for several New Caledonian Gardenieae species. Plant Ecology and Evolution, 154(1), 111-120.
115	Lord Howe	Rubiaceae	Psychotria carronis	Psychotria loniceroides, simmondsiana, daphnoides	Online databases	Morphological evidence	Flora of Australia. Volume 49. Oceanic islands 1.
116	Three Kings	Rubiaceae	Coprosma macrocarpa subsp. macrocarpa	Coprosma macrocarpa subsp. minor	Online databases	Phylogenetic evidence	Cantley, J. T., Markey, A. S., Swenson, N. G., & Keeley, S. C. (2016). Biogeography and evolutionary diversification in one of the most widely distributed and species rich genera of the Pacific. AoB Plants, 8, plw043.
117	Kermadec	Rubiaceae	Coprosma acutifolia	Coprosma propinqua var. propinqua	Herbaria	Phylogenetic evidence	Cantley, J. T., Markey, A. S., Swenson, N. G., & Keeley, S. C. (2016). Biogeography and evolutionary diversification in one of the most widely distributed and species rich genera of the Pacific. AoB Plants, 8, plw043.
118	Chatham	Rubiaceae	Coprosma chathamica	Coprosma repens	Herbaria	Phylogenetic evidence	Cantley, J. T., Markey, A. S., Swenson, N. G., & Keeley, S. C. (2016). Biogeography and evolutionary diversification in one of the most widely distributed and species rich genera of the Pacific. AoB Plants, 8, plw043.
119	Kermadec	Rubiaceae	Coprosma petiolata	Corposma repens	Online databases	Phylogenetic evidence	Cantley, J. T., Markey, A. S., Swenson, N. G., & Keeley, S. C. (2016). Biogeography and evolutionary diversification in one of the most widely distributed and species rich genera of the Pacific. AoB Plants, 8, plw043.
120	Lord Howe	Rubiaceae	Coprosma prisca/baueri	Coprosma intertexta, rugosa	Online databases	Phylogenetic evidence	Cantley, J. T., Markey, A. S., Swenson, N. G., & Keeley, S. C. (2016). Biogeography and evolutionary diversification in one of the most widely distributed and species rich genera of the Pacific. AoB Plants, 8, plw043.
121	Lord Howe	Rutaceae	Melicope contermina /polybotrya	Melicope ternata	Online databases	Phylogenetic evidence	Appelhans, M. S., Wen, J., & Wagner, W. L. (2014). A molecular phylogeny of Acronychia, Euodia, Melicope and relatives (Rutaceae) reveals polyphyletic genera and key innovations for species richness. Molecular Phylogenetics and Evolution, 79, 54-68.
122	Lord Howe	Salicaceae	Xylosma maidenii	Xylosma japonica	Online databases	Phylogenetic evidence	Papadopulos, A. S., Baker, W. J., Crayn, D., Butlin, R. K., Kynast, R. G., Hutton, I., & Savolainen, V. (2011). Speciation with gene flow on Lord Howe Island. Proceedings of the National Academy of Sciences, 108(32), 13188-13193.
123	Lord Howe	Santalaceae	Exocarpos homalocladus	Exocarpos nanus, latifolius, strictus, sparteus	Online databases	Morphological evidence	Flora of Australia. Volume 49. Oceanic islands 1.
124	Chatham	Scrophulariaceae	Myoporum semotum	Myoporum laetum	Online databases	Phylogenetic evidence	Heenan, P. B., Mitchell, A. D., De Lange, P. J., Keeling, J., & Paterson, A. M. (2010). Late-Cenozoic origin and diversification of Chatham Islands endemic plant species revealed by analyses of DNA sequence data. New Zealand Journal of Botany, 48(2), 83-136.
125	Lord Howe	Urticaceae	Elatostema grande	Elatostema reticulatum	Herbaria	Phylogenetic evidence	Tseng, Y. H., Monro, A. K., Wei, Y. G., & Hu, J. M. (2019). Molecular phylogeny and morphology of Elatostema sl (Urticaceae): Implications for inter-and infrageneric classifications. Molecular Phylogenetics and Evolution, 132, 251-264.
126	Norfolk	Urticaceae	Elatostema montanum	Elatostema reticulatum, rugosum, stipitatum, umbellatum	Online databases	Phylogenetic evidence	Tseng, Y. H., Monro, A. K., Wei, Y. G., & Hu, J. M. (2019). Molecular phylogeny and morphology of Elatostema sl (Urticaceae): Implications for inter-and infrageneric classifications. Molecular Phylogenetics and Evolution, 132, 251-264.
127	Norfolk	Violaceae	Melicytus latifolius	M. novae-zelandiae	Online databases	Phylogenetic evidence	Wahlert, G. A., Marcussen, T., de Paula-Souza, J., Feng, M., & Ballard, H. E. (2014). A phylogeny of the Violaceae (Malpighiales) inferred from plastid DNA sequences: implications for generic diversity and intrafamilial classification. Systematic Botany, 39(1), 239-252.
128	Norfolk	Violaceae	Melicytus ramiflorus subsp. oblongifolius	Melicytus ramiflorus subsp. ramiflorus	Online databases	Phylogenetic evidence	Flora of Australia. Volume 49. Oceanic islands 1.
129	Chatham	Violaceae	Melicytus chathamicus	Melicytus alpinus	Online databases	Phylogenetic evidence	Heenan, P. B., Mitchell, A. D., De Lange, P. J., Keeling, J., & Paterson, A. M. (2010). Late-Cenozoic origin and diversification of Chatham Islands endemic plant species revealed by analyses of DNA sequence data. New Zealand Journal of Botany, 48(2), 83-136.
